# Revealing the evolutionary history and contemporary population structure of Pacific salmon in the Fraser River through genome resequencing

**DOI:** 10.1101/2024.04.29.591761

**Authors:** Kris A. Christensen, Anne-Marie Flores, Dionne Sakhrani, Carlo A. Biagi, Robert H. Devlin, Ben J. G. Sutherland, Ruth E. Withler, Eric B. Rondeau, Ben F. Koop

## Abstract

The Fraser River once supported massive salmon returns, but now years with half of the recorded historical maximum are considered good. There is substantial interest from surrounding communities, governments, and other groups to increase salmon returns for both human use and for functional ecosystems. To help generate resources for this endeavour, we resequenced hundreds of genomes at moderate coverage (∼16x) of Chinook (*Oncorhynchus tshawytscha*), coho (*O. kisutch*), and sockeye salmon (*O. nerka*) from the Fraser River. The resequenced genomes are an important resource that can give us new insights. In this study, we found evidence that Chinook salmon have 1.5-2x more polymorphic loci than coho or sockeye salmon. Using principal component analysis (PCA) and admixture analysis, we also identified genetic groups similar to those previously identified with only a few microsatellite markers. As the higher density data supports these previous genetic groups, it suggests that the identity of these groups is not overly sensitive to the number of genetic markers or when the groups were sampled. With the increased resolution from resequenced genomes, we were able to further identify factors influencing these genetic groups, including isolation-by-distance, migration barriers, recolonization from different glacial refugia, and environmental factors like precipitation. We were also able to identify 20 potentially adaptive loci among the genetic groups by analyzing runs of homozygosity. All of the resequenced genomes have been submitted to a public database where they can be used as a reference for the contemporary genomics of Fraser River salmon.

**Article Summary:** Concerns over Fraser River salmon declines led us to generate resources to better understand the genetics of these salmon. Our findings were similar to previous studies that examined a very small fraction of the genetic markers examined here. We expanded upon previous studies by identifying possible influences on the genetics of Fraser River salmon. These included environmental factors, historical differences, and a lack of connectivity in the river caused by the Fraser Canyon.
