## Supplementary material for "Revealing the evolutionary history and contemporary population structure of Pacific salmon in the Fraser River through genome resequencing": File S3

### Sheet: RSB_CoastalvsMidFraser
### Candidates		Thresholds:	Threshold=10	pval=TRUE	window=10K	MinExtreme=8
	CHR	START	END	N_MRK	MEAN_MRK	MAX_MRK	N_EXTR_MRK	PERC_EXTR_MRK	MEAN_EXTR_MRK	Species	CommonChr	CommonLocationStart	CommonLocationEnd	Closest Gene	NCBI	Proximity
1	NC_056437.1	14360000	14370000	159	5.38682	18.051	35	22.01	13.6412	Otsh	NC_056437.1	14360000	14370000	chondroitin sulfate N-acetylgalactosaminyltransferase 1	LOC112259460	within
2	NC_056438.1	5220000	5230000	68	5.80378	22.4906	9	13.24	16.035	Otsh	NC_056438.1	5220000	5230000	endonuclease domain-containing 1 protein-like	LOC121847398	within
3	NC_056439.1	36370000	36380000	59	8.85558	11.3243	13	22.03	10.6384	Otsh	NC_056439.1	36370000	36380000	macoilin-2-like	LOC112261887	within
4	NC_056449.1	43680000	43690000	80	7.87769	13.2436	32	40	11.5578	Otsh	NC_056449.1	43680000	43690000	catenin alpha-1	LOC112238914	>100 kbp away (gene probably not annotated based on mRNA)
1	NC_034194.2	25890000	25900000	80	6.18965	12.6762	11	13.75	11.5901	Okis	NC_056446.1	24625119	24634960	ankyrin repeat and SOCS box protein 2-like (pseudo in Chinook, but not Coho)	LOC112217703	within
1	1 (NW_021791876.1 on version 1 of genome assembly)	47620000	47640000	140	8.1888	14.1444	23	16.43	11.8638	Oner	NC_056454.1	45733894	45742539	trace amine-associated receptor 13c-like	LOC112255719	within

### Sheet: RSB_CoastalvsUpperFraser
### Candidates		Thresholds:	Threshold=10	pval=TRUE	window=10K	MinExtreme=8
	CHR	START	END	N_MRK	MEAN_MRK	MAX_MRK	N_EXTR_MRK	PERC_EXTR_MRK	MEAN_EXTR_MRK	Species	CommonChr	CommonLocationStart	CommonLocationEnd	Closest Gene	NCBI	Proximity
1	NC_056437.1	14360000	14370000	159	3.38225	12.8699	9	5.66	11.516	Otsh	NC_056437.1	14360000	14370000	chondroitin sulfate N-acetylgalactosaminyltransferase 1	LOC112259460	within
1	22 (NC_042556.1:64487690-64491513 on version 1)	78980000	78990000	157	7.12065	13.7817	13	8.28	11.2253	Oner	NC_056437.1	23720280	23724105	trace amine-associated receptor 13c-like	LOC121847127	within

### Sheet: RSB_MidFraservsUpperFraser
### Candidates		Thresholds:	Threshold=10	pval=TRUE	window=10K	MinExtreme=8
	CHR	START	END	N_MRK	MEAN_MRK	MAX_MRK	N_EXTR_MRK	PERC_EXTR_MRK	MEAN_EXTR_MRK	Species	CommonChr	CommonLocationStart	CommonLocationEnd	Closest Gene	NCBI	Proximity	Potential actions
1	NC_056429.1	54330000	54340000	96	7.37633	15.674	16	16.67	12.158	Otsh	NC_056429.1	54330000	54340000	hydroxycarboxylic acid receptor 2	LOC112253164	~30 kbp away
2	NC_056435.1	46470000	46480000	108	5.32381	16.0177	15	13.89	13.8999	Otsh	NC_056435.1	46470000	46480000	SLIT-ROBO Rho GTPase-activating protein 3	LOC112254649	within
3	NC_056438.1	2250000	2260000	89	4.84953	13.937	11	12.36	11.9957	Otsh	NC_056438.1	2250000	2260000	aminoacyl tRNA synthetase complex interacting multifunctional protein 1b	aimp1b	within
4	NC_056441.1	37800000	37810000	86	4.61302	11.7391	9	10.47	10.711	Otsh	NC_056441.1	37800000	37810000	ephrin type-A receptor 7-like	LOC112266037	within
5	NC_056441.1	37980000	37990000	121	6.65335	12.6189	19	15.7	10.7821	Otsh	NC_056441.1	37980000	37990000	uncharacterized LOC121838999 (ncRNA)	LOC121838999	>60 kbp away
6	NC_056446.1	25300000	25310000	61	7.26341	16.8527	16	26.23	13.2949	Otsh	NC_056446.1	25300000	25310000	methyltransferase-like protein 24	LOC112217792	within
7	NC_056446.1	33390000	33400000	93	3.54729	23.5953	12	12.9	15.5519	Otsh	NC_056446.1	33390000	33400000	fos-related antigen 2	LOC112217907	> 40 kbp away
8	NC_056453.1	28040000	28050000	91	8.41844	13.8696	20	21.98	11.4592	Otsh	NC_056453.1	28040000	28050000	leucine-rich pentatricopeptide repeat containing	lrpprc	within
9	NC_056454.1	1260000	1270000	119	7.15055	18.8883	18	15.13	12.3515	Otsh	NC_056454.1	1260000	1270000	Kruppel-like factor 12b	klf12b	within
10	NC_056458.1	17880000	17900000	145	6.57866	12.1149	20	13.79	11.21	Otsh	NC_056458.1	17880000	17900000	misshapen-like kinase 1	LOC112228632	within	Neurodegeneration (Larhammar et al. 2017), regulation of tissue growth (Li et al. 2019), circadian rythyms (https://repository.dl.itc.u-tokyo.ac.jp/records/8556)
1	NC_034189.2	23750000	23760000	87	8.49196	11.8964	17	19.54	10.6963	Okis	NC_056438.1	24157495	24164546	receptor-type tyrosine-protein phosphatase delta	LOC112259973	>25kbp away
1	18	57010000	57020000	29	13.4297	21.629	26	89.66	13.8701	Oner	NC_056439.1	31220557	31230596
2	18 (NC_042552.1:29599101-29619036 from version 1)	57130000	57150000	59	11.0933	23.3893	45	76.27	12.1144	Oner	NC_056439.1	31316846	31331776	zinc-binding protein A33-like	LOC112233103	~100 kbp away
3	18	57220000	57230000	41	10.358	16.3993	23	56.1	11.7055	Oner
4	18	57240000	57250000	34	10.3522	19.1047	8	23.53	13.4884	Oner
5	18	57260000	57290000	73	11.0702	16.2948	46	63.01	12.3481	Oner
6	18	57380000	57390000	23	10.6459	15.6087	15	65.22	11.9611	Oner	NC_056439.1	31521807	31531865
7	27	31710000	31720000	30	8.1796	12.9439	12	40	12.3812	Oner	NC_056432.1	28488663	28493302
8	27	32280000	32290000	29	8.6642	15.7619	9	31.03	12.7066	Oner
9	27	32490000	32510000	40	11.9031	18.7979	27	67.5	13.6074	Oner
10	27	32540000	32560000	48	13.0894	19.7668	47	97.92	13.1729	Oner
11	27 (NC_042561.1:18737416-18747405)	32610000	32620000	17	12.8557	24.1446	11	64.71	14.9163	Oner	NC_056432.1	29373705	29383772	transcriptional activator MN1	LOC112248499	within
12	27	32810000	32850000	100	12.499	19.3453	85	85	13.2483	Oner
13	27	32860000	32880000	44	9.94701	17.1774	19	43.18	12.3512	Oner
14	27	33780000	33800000	75	11.0109	19.625	55	73.33	11.9546	Oner
15	27	33910000	33920000	33	11.1176	15.5425	26	78.79	11.8705	Oner
16	27	34260000	34270000	54	10.598	15.1367	22	40.74	13.1872	Oner
17	27	34450000	34480000	81	12.1117	16.0727	66	81.48	12.8155	Oner
18	27	34510000	34540000	77	10.4092	17.7979	45	58.44	12.6374	Oner
19	27	34640000	34660000	59	10.2572	16.4633	32	54.24	11.4563	Oner
20	27	34740000	34750000	30	8.98021	13.6281	11	36.67	11.1167	Oner
21	27	34760000	34780000	56	11.2444	20.856	42	75	12.4025	Oner
22	27	34900000	34910000	44	10.6173	14.6414	27	61.36	11.637	Oner	NC_056432.1	31558955	31570086
